# The need for alternative plant species interaction models

**DOI:** 10.1101/2020.11.08.373068

**Authors:** Christian Damgaard, Jacob Weiner

## Abstract

The limitations of classical Lotka-Volterra models for analyzing and interpreting competitive interactions among plant species have become increasingly clear in recent years. Three problems that have been identified are (1) the absence of frequency dependence, which is important for long-term coexistence of species, (2) the need to take unmeasured (often unmeasurable) variables influencing individual performance into account (e.g. spatial variation in soil nutrients or pathogens) and (3) the need to separate measurement error from biological variation. We modify the classical Lotka-Volterra competition models to address these limitations and we fit 8 alternative models to pin-point cover data on *Festuca ovina* and *Agrostis capillaris* over 3 years in a herbaceous plant community in Denmark, applying a Bayesian modelling framework to ascertain whether the model amendments improve the performance of the models and increase their ability to predict community dynamics and therefore to test hypotheses. Inclusion of frequency dependence and measurement error improved model performance greatly but taking possible unmeasured variables into account did not. Our results emphasize the importance of comparing alternative models in quantitative studies of plant community dynamics. Only by comparing alternative models can we identify the forces driving community assembly and change and improve our ability to predict the behavior of plant communities.
