## Supplementary material for "The need for alternative plant species interaction models": Electronic supplements: Table S1.xlsx

### Sheet: Sheet1
Model #		1			2			3			4			5			6			7			8
Model		L-V			F-D			L-V			F-D			L-V			F-D			L-V			F-D
Unmeasured variable		no			no			yes			yes			no			no			yes			yes
Measurement error		no			no			no			no			yes			yes			yes			yes
Parameter	2.5%	0.5	97.5%	2.5%	0.5	97.5%	2.5%	0.5	97.5%	2.5%	0.5	97.5%	2.5%	0.5	97.5%	2.5%	0.5	97.5%	2.5%	0.5	97.5%	2.5%	0.5	97.5%
a1	40.2405	54.1308	64.7933	52.0958	74.1233	91.4271	45.7789	52.6033	59.0891	55.2779	69.5361	82.0034	23.1008	37.9452	51.5156	31.8349	45.3913	57.5468	25.3111	38.5849	54.8497	43.4477	60.4872	83.1874
a2	18.4568	36.7726	49.355	28.3755	40.9478	57.172	34.8722	45.4185	58.9808	40.9369	54.6896	66.2843	44.9953	57.1769	71.2335	37.1346	59.1385	79.045	25.2399	46.7393	63.4819	37.3996	44.4759	53.6588
a3	32.3737	52.3219	71.9686	50.0702	63.0846	100.995	37.0461	63.9291	85.143	47.0808	56.2792	67.1089	34.2001	42.7106	49.4876	26.1519	39.1278	54.29	48.9419	61.2382	84.1232	27.7271	35.1611	54.4315
b1	0.506612	0.649729	1.1215	0.507881	0.668877	1.02926	0.505127	0.616308	1.03813	0.508154	0.667797	1.07958	0.525807	1.22411	1.88335	0.574235	1.24301	1.74257	0.519758	1.11009	1.88717	0.518393	0.764845	1.58695
b2	0.525384	0.838817	1.57131	0.531116	0.80629	1.45955	0.533347	1.07528	1.78546	0.561038	0.845231	1.52103	1.15849	1.72278	1.98679	0.900826	1.5117	1.93652	1.11596	1.75693	1.98446	1.18862	1.79339	1.99008
b3	0.507115	0.606829	0.826278	0.523344	0.665783	0.864867	0.507094	0.603722	0.777398	0.511538	0.623348	0.808393	0.991812	1.4933	1.95359	0.875542	1.47053	1.80137	0.796354	1.57768	1.97093	0.965318	1.46142	1.78888
c21	0.013289	0.365957	0.994767	0.0101027	0.32353	1.16007	0.0459581	0.711638	1.56285	0.0168131	0.385649	1.31829	0.235883	0.785293	1.79476	0.286864	1.42911	2.48964	0.0942637	0.949709	2.60146	0.118903	0.985076	1.69739
c12	0.0153009	0.419916	1.98956	0.036973	0.923812	2.31087	0.0286139	0.498592	1.82891	0.0644428	0.794027	3.48518	0.0183795	0.443306	1.21967	0.0376984	0.673843	1.74772	0.0629337	0.850521	2.53853	0.0284685	0.499718	1.88999
c13	0.026619	1.83946	3.37949	0.596187	3.71439	4.90263	0.06525	0.847541	2.49696	0.0254289	0.544845	1.70172	0.288312	1.61088	3.4853	0.141336	1.42413	2.554	1.21368	3.47247	4.88897	0.429495	1.36229	2.82624
c31	0.132034	0.9174	1.45919	0.554502	1.0358	1.4093	0.537324	1.1103	1.65066	0.496844	0.997057	1.45131	0.0211168	0.562503	1.73941	0.0274716	0.716285	1.56957	0.45611	0.937329	3.03231	0.0389338	1.52016	2.7954
c32	0.0692601	0.634976	1.76122	0.0383013	0.744228	1.52602	0.0533179	0.549701	1.27417	0.0211477	0.619349	1.49016	0.0116624	0.655166	1.33503	0.151425	0.72385	1.16223	0.215314	1.1653	2.40659	0.0324903	0.548918	1.50216
c23	0.0415562	1.24567	3.01962	0.0368151	0.716727	2.17466	0.0279197	0.487853	1.24876	0.0211218	0.451301	1.74688	0.0116925	0.242691	0.882448	0.124944	1.31029	3.10192	0.898644	1.45154	2.22284	0.0274349	0.750631	1.9363
d1	0.529939	0.952841	1.94512	0.66151	1.38702	1.96537	0.508008	0.816683	1.87223	0.644048	1.49881	1.97156	0.519023	0.889857	1.915	0.569365	1.34245	1.97989	0.551973	1.16037	1.92795	0.577039	1.25937	1.89402
d2	0.547237	1.30031	1.96438	0.864569	1.54988	1.97101	0.531925	1.19374	1.94964	0.611351	1.58065	1.98257	0.628204	1.39275	1.96932	0.983317	1.54785	1.97163	0.509116	1.05029	1.94545	0.581627	1.58642	1.97832
d3	0.829785	1.7	1.98884	1.37314	1.84814	1.99389	0.685368	1.56455	1.9802	0.749096	1.47947	1.96196	0.648155	1.34716	1.94491	0.576438	1.32022	1.9678	0.797397	1.61658	1.9784	1.03907	1.63235	1.97398
e1	0	0	0	0.0228276	0.317332	0.684392	0	0	0	0.0313282	0.298162	0.56663	0	0	0	0.0345254	0.281603	0.789441	0	0	0	0.0623447	1.08859	1.75144
e2	0	0	0	0.137805	1.1893	2.12852	0	0	0	0.350356	2.05665	3.67595	0	0	0	0.0433849	0.883163	1.87667	0	0	0	0.026653	1.1425	2.22988
e3	0	0	0	0.0424076	0.604061	1.31775	0	0	0	0.0435459	0.401666	1.01488	0	0	0	0.016241	0.575957	1.64693	0	0	0	0.0499077	0.6998	1.35001
s1	12.7185	16.1846	21.4465	12.7463	16.7478	22.3393	12.4741	16.0234	22.1439	12.4516	16.1593	20.9753	8.87276	12.1517	15.2803	0.150572	4.33211	13.076	7.87437	9.414	16.7524	3.27109	6.30302	17.33
s2	3.98252	5.17014	6.91833	3.83413	4.98136	6.70382	4.00843	5.09364	6.85768	3.86865	4.97656	6.73483	0.0291383	0.0749407	1.04152	0.0348606	0.0917916	2.65535	0.0276503	0.0822113	0.979242	0.0386241	0.0836116	3.40592
s3	2.44257	3.15241	4.4868	2.39176	3.06033	4.06856	2.45432	3.12918	4.19722	2.41806	3.10365	4.33791	0.0276956	0.0717919	2.02405	0.0267166	0.0753387	2.28203	0.0329727	0.0883294	2.07024	0.0351565	0.079918	1.60207
n1	0.51957	0.946551	2.7679	1.23262	2.55707	4.93029	0.592436	1.53304	3.20599	0.548687	1.61752	2.58775	2.48059	4.90702	4.9968	2.28274	4.91658	4.99678	2.62158	4.9179	4.99749	2.76781	4.92964	4.99769
n2	0.547995	1.42793	2.65089	1.00746	2.53842	4.95724	1.08799	4.46916	4.98155	0.612199	1.44936	2.98685	1.74663	4.87257	4.9957	2.26158	4.90226	4.99685	1.41409	4.88402	4.9965	1.75342	4.8491	4.99555
n3	1.02505	2.15018	4.61647	0.683003	1.9524	3.34519	0.552808	1.21794	2.29977	0.550673	1.35451	3.03029	1.60297	4.84262	4.99511	1.36891	4.86617	4.99593	1.36702	4.85751	4.9954	1.24738	4.9109	4.99694
r1	0	0	0	0	0	0	-0.495835	0.748387	0.799195	0.699012	0.78713	0.799526	0	0	0	0	0	0	-0.0909031	0.644526	0.795478	-0.246145	0.586645	0.79194
r2	0	0	0	0	0	0	0.677237	0.783378	0.799396	-0.463106	0.777657	0.799238	0	0	0	0	0	0	-0.493924	-0.374079	0.00600266	-0.494792	-0.384536	0.209926
r3	0	0	0	0	0	0	-0.486551	0.78029	0.799343	-0.487453	0.780913	0.799444	0	0	0	0	0	0	-0.484414	-0.217341	0.490991	-0.495168	-0.378671	0.313868
